# Biofluorescence reveals hidden patterns in chitons with implications to visual ecology

**DOI:** 10.1101/2023.09.13.557364

**Authors:** Guido G. Grimaldi, Raiane dos Santos Guidi, Jaime A. Jardim, Marina Hirota, Daniel Marques Almeida Pessoa, Paulo Antunes Horta

## Abstract

Biofluorescence is apparently widespread in the tree of life. Fluorescence has the potential to contribute to the totality of light leaving an organism’s surface and will therefore circumscribe how an individual could be detected and discriminated by their visual predators. Here, we: (i) documented the first record of biofluorescence on polyplacophorans, (ii) spectrally characterized the biofluorescence on shells of living chitons, (iii) measured the colour patch pattern variation, (iv) separated the colour of their shells into their reflectance and fluorescence components, and (v) combined these data with field measurements to calculate perceptual distance in chromatic and achromatic contrasts based on the visual system of their major visually guided predators. We found a red biofluorescence that enhances the brightness of chiton shells, along with a correlation showing that as individuals grow larger, the fluorescing surface area becomes smaller. Our visual models suggest that fluorescence decreases the achromatic contrast of chitons against their naturally fluorescent substrates for most visual predators, making them less noticeable to specific predators. Our results support the potential visual functionality of biofluorescence and open new hypotheses regarding its ecological roles to further investigations.
