## Supplementary material for "Biofluorescence reveals hidden patterns in chitons with implications to visual ecology": File S2_Colour patch data

Chitons	Total length_cm	Fluorecence area_cm2
CH1	3.18	1.38
CH2	3.45	0.2
CH3	2.8	1.5
CH4	3.19	0.44
CH5	3.34	0.5
CH6	2.8	0.96
CH7	2.59	0.24
CH8	3.07	0.81
CH9	3.45	1.06
CH10	2.93	0.41
CH11	3.55	0.55
CH12	3.14	0.38
CH13	3.35	0.27
CH14	3.34	0.66
CH15	3.02	0.79
CH16	2.99	0.28
CH17	2.18	1.05
CH18	3.69	0.78
CH19	4.03	0.67
CH20	3.59	0.16
CH21	3.64	1
CH22	2.61	1.73
CH23	2.76	1.95
CH24	3.43	0.39
CH25	3.03	1.46
CH26	3.53	0.38
CH27	2.45	0.45
CH28	2.51	1.23
CH29	2.63	0.98
CH30	2.33	0.54
CH31	2.57	0.71
CH32	2.77	0.4
CH33	3.17	0.58
CH34	3.83	0.35
CH35	3.02	0.37
CH36	2.95	0.75
CH37	3.38	0.26
CH38	2.57	0.6
CH39	2.36	1.32
CH40	3.02	0.55
CH41	2.52	1.02
CH42	2.94	1.6
CH43	2.87	0.52
CH44	3.06	0.37
